# Widespread sex ratio polymorphism in *Caenorhabditis* nematodes

**DOI:** 10.1101/2021.10.26.465869

**Authors:** Yun Huang, Yun-Hua Lo, Jung-Chen Hsu, Tho Son Le, Fang-Jung Yang, Tiffany Chang, Christian Braendle, John Wang

## Abstract

Although equal sex ratio is ubiquitous and represents an equilibrium in evolutionary theory, biased sex ratios are predicted for certain local conditions. Cases of sex ratio bias have been mostly reported for single species, but little is known about its evolution above the species level. Here, we surveyed progeny sex ratios in 23 species of the nematode genus *Caenorhabditis*, including 19 for which we tested multiple strains. For the species with multiple strains, 5 species had female-biased and 2 had non-biased sex ratios in all strains, respectively. The other 12 species showed polymorphic sex ratios across strains. Female-biased sex ratios could be due to sperm competition whereby X-bearing sperm outcompete nullo-X sperm during fertilization. In this model, when sperm are limited allowing all sperm to be used, sex ratios are expected to be equal. However, in assays limiting mating to a few hours, most strains showed similarly biased sex ratios compared to unlimited mating experiments, except that one *C. becei* strain showed significantly reduced female bias compared to unlimited mating. Our study shows frequent polymorphism in sex ratios within *Caenorhabditis* species and that sperm competition alone cannot explain the sex ratio bias.
