## SupplementaryMaterials for "Widespread sex ratio polymorphism in *Caenorhabditis* nematodes": tableS1.sexratios_106strains.xlsx

### Sheet: sum_multi_strain_pool
Table S1. Sex ratios of all 106 strains tested in the unlimited mating experiment. Female and male counts were pooled from all replicates. The data sheet for Figure 1.
	species	n.replicate	female	male	total	proportion.female	p.gr8	contributer	p.adj	bias	consistency
QG704	becei	6	2540	1750	4290	0.592075	6.71222e-34	1stversion	8.39027e-33	yes
JU1397	brenneri	9	1831	1729	3560	0.514326	0.045243	1stversion&Yun	0.0692495	no	no
NIC798	brenneri	4	1196	667	1863	0.641975	3.6856e-35	Yun	5.5284e-34	yes
NIC800	brenneri	4	1336	719	2055	0.650122	5.57255e-43	Yun	2.0897e-41	yes
SB129	brenneri	2	107	60	167	0.640719	0.000171203	Yun	0.000377654	yes
NIC310	casteli	4	258	180	438	0.589041	0.000112978	John	0.000260032	yes	no
NIC357	casteli	8	165	201	366	0.45082	0.973519	John	0.986675	no
JU1427	castelli	4	443	380	823	0.538275	0.0153095	1stversion	0.0260958	yes
JU1328	doughertyi	3	483	461	944	0.511653	0.247158	John	0.298982	no	no
JU1330	doughertyi	3	700	593	1293	0.541377	0.00159236	John	0.00314281	yes
JU1333	doughertyi	4	767	287	1054	0.727704	2.40757e-51	1stversion	1.80567e-49	yes
JU1334	doughertyi	4	1527	1074	2601	0.587082	3.1958e-19	John	2.66317e-18	yes
JU1771	doughertyi	4	130	105	235	0.553191	0.0586283	Yun	0.08456	no
AB1mxBRC0487dpy	elegans	4	680	747	987	0.476524	0.964096	RJ	0.986675	no	yes
BRC20067mxBRC0487dpy	elegans	4	360	384	578	0.483871	0.820305	RJ	0.878898	no
N2	elegans	3	581	561	1142	0.508757	0.286986	1stversion	0.339595	no
EG5716	imperialis	4	1550	1589	3139	0.493788	0.762366	Yun	0.828659	no	no
JU1905	imperialis	5	1364	986	2350	0.580426	3.25959e-15	1stversion	2.44469e-14	yes
NIC118	imperialis	4	1101	1158	2259	0.487384	0.88883	John	0.925865	no
NIC1931	imperialis	4	1109	1259	2368	0.468328	0.999045	John	0.999045	no
NIC202	imperialis	3	1579	1421	3000	0.526333	0.00207198	John	0.00398458	yes
JU3325	latens	3	313	200	513	0.610136	3.45117e-07	John	1.12538e-06	yes	yes
JU724	latens	3	477	412	889	0.536558	0.015888	John	0.0264799	yes
NIC1200	latens	6	2082	1850	3932	0.529502	0.000114414	RJ	0.000260032	yes
NIC1201	latens	5	1237	1002	2239	0.552479	3.71849e-07	RJ	1.16203e-06	yes
NIC1207	latens	6	1552	1308	2860	0.542657	2.72791e-06	1stversion	8.18374e-06	yes
BRC20079	nigoni	5	1955	1721	3676	0.531828	6.04777e-05	RJ	0.000151194	yes	no
BRC20235	nigoni	4	921	636	1557	0.591522	2.6538e-13	1stversion	1.65862e-12	yes
BRC20490	nigoni	4	913	877	1790	0.510056	0.204049	Yun	0.250879	no
BRC20491	nigoni	4	1229	1085	2314	0.531115	0.00147182	Yun	0.00298342	yes
QG702	panamensis	4	1385	1355	2740	0.505474	0.289788	1stversion	0.339595	no
EG4788	portoensis	8	2140	1370	3510	0.609687	3.999e-39	1stversion	7.49813e-38	yes	yes
JU2598	portoensis	5	1391	1115	2506	0.555068	1.9123e-08	John	7.96792e-08	yes
JU2613	portoensis	3	889	689	1578	0.563371	2.63831e-07	John	8.99423e-07	yes
JU3126	portoensis	4	656	561	1217	0.53903	0.00351221	John	0.00642477	yes
BRC20108	remanei	3	549	369	918	0.598039	1.54902e-09	1stversion	6.83392e-09	yes	yes
JU1084	remanei	5	2293	2127	4420	0.518778	0.00653097	RJ	0.0116624	yes
MY31	remanei	5	1644	1294	2938	0.559564	5.73649e-11	RJ	2.86825e-10	yes
BRC20243	sinica	4	348	305	653	0.532925	0.0500939	1stversion	0.0751408	no	no
JU1202	sinica	4	1695	1457	3152	0.537754	1.20392e-05	Yun	3.34423e-05	yes
JU4079	sinica	3	262	231	493	0.53144	0.0882964	John	0.118254	no
JU727	sinica	3	975	701	1676	0.581742	1.17039e-11	John	6.75224e-11	yes
BRC20005	sp33	5	1446	1235	2681	0.539351	2.47793e-05	1stversion	6.40843e-05	yes	yes
BRC20258	sp33	5	1733	1021	2291	0.629267	1.4204e-42	RJ	3.55099e-41	yes
BRC20273	sp33	5	1021	836	1851	0.549812	9.63627e-06	RJ	2.77969e-05	yes
BRC20276	sp41	9	2226	2119	4345	0.512313	0.0539021	1stversion	0.0792678	no	yes
BRC20277	sp41	4	1509	1452	2961	0.509625	0.15171	Yun	0.199618	no
BRC20300	sp44	5	987	714	1701	0.580247	1.93609e-11	1stversion	1.03719e-10	yes	yes
BRC20340	sp44	5	1254	1014	2268	0.55291	2.54345e-07	Yun	8.99423e-07	yes
NIC1946	sp45	4	751	625	1376	0.545785	0.000373266	John	0.000799856	yes	no
NIC1951	sp45	4	226	218	444	0.509009	0.369888	John	0.426794	no
NIC1953	sp45	4	201	183	384	0.523438	0.192839	John	0.241049	no
NIC759	sp45	5	1107	723	1830	0.604918	1.28326e-19	1stversion	1.20305e-18	yes
NIC762	sp45	4	243	209	452	0.537611	0.0602602	John	0.0852739	no
NIC2161	sp68	4	225	204	429	0.524476	0.167123	John	0.213341	no
NIC2374	sp69	4	796	691	1487	0.535306	0.0034886	John	0.00642477	yes
BRC20400mxBRC0688dpy	tropicalis	9	923	796	1719	0.53694	0.00118199	RJ	0.00246248	yes	no
JU1373	tropicalis	11	789	730	1519	0.519421	0.0683415	1stversion	0.0949188	no
NIC58mxBRC0688dpy	tropicalis	4	139	116	255	0.545098	0.0840867	RJ	0.114664	no
JU1528	virilis	3	376	374	750	0.501333	0.485438	John	0.5434	no	no
JU1968	virilis	4	571	511	1082	0.527726	0.0364098	1stversion	0.0581008	no
JU2756	virilis	4	1344	976	2320	0.57931	1.12752e-14	John	7.68764e-14	yes
JU2768	virilis	3	180	199	379	0.474934	0.84787	John	0.895638	no
NIC1070	vivipara	4	920	509	1429	0.643807	4.52389e-28	1stversion	4.84702e-27	yes
NIC564	waitukubuli	5	947	697	1644	0.576034	3.80979e-10	1stversion	1.78584e-09	yes	no
NIC600	waitukubuli	4	1245	1049	2294	0.54272	2.31405e-05	Yun	6.19836e-05	yes
NIC765	waitukubuli	4	973	930	1903	0.511298	0.167828	Yun	0.213341	no
NIC770	waitukubuli	4	1031	925	1956	0.527096	0.00878395	Yun	0.0153208	yes
NIC771	waitukubuli	4	1237	1056	2293	0.539468	8.46916e-05	Yun	0.000204899	yes
JU1904	wallacei	6	412	409	821	0.501827	0.472179	1stversion	0.536567	no
BRC20266	zanzibari	7	2048	1923	3971	0.515739	0.0245411	1stversion	0.0400127	yes	no
BRC20487	zanzibari	4	1521	1531	3052	0.498362	0.578911	Yun	0.638505	no
BRC20514	zanzibari	4	806	736	1542	0.522698	0.0394299	Yun	0.0616092	no
BRC20566	zanzibari	4	669	488	1157	0.57822	5.72037e-08	Yun	2.14514e-07	yes
BRC20092	briggsae	4	262	217	479	0.546973	0.0221375		0.026237	yes	no
BRC20069	briggsae	5	407	289	696	0.58477	4.39687e-06		1.34147e-05	yes
BRC20103	briggsae	6	430	291	721	0.596394	1.27027e-07		5.80694e-07	yes
BRC20099	briggsae	4	211	136	347	0.608069	3.34759e-05		8.09519e-05	yes
BRC20096	briggsae	4	219	120	339	0.646018	4.17225e-08		2.2252e-07	yes
BRC20347	briggsae	5	684	653	1337	0.511593	0.205983		0.205983	no
BRC20348	briggsae	5	813	337	1150	0.706957	3.52062e-46		1.1266e-44	yes
BRC20088	briggsae	4	197	155	352	0.559659	0.0143614		0.0183827	yes
BRC20269	briggsae	4	228	150	378	0.603175	3.54165e-05		8.09519e-05	yes
BRC20339	briggsae	8	828	790	1618	0.511743	0.17883		0.190752	no
BRC20341	briggsae	5	831	551	1382	0.601302	2.52919e-14		2.6978e-13	yes
BRC20294	briggsae	5	340	274	614	0.553746	0.00432878		0.00729058	yes
BRC20095	briggsae	4	203	173	376	0.539894	0.0673307		0.0769493	no
BRC20334	briggsae	5	591	505	1096	0.539234	0.00510532		0.00777954	yes
BRC20312	briggsae	6	458	294	752	0.609043	1.20824e-09		9.66594e-09	yes
BRC20076	briggsae	7	443	381	824	0.537621	0.0167603		0.020628	yes
BRC20085	briggsae	5	229	158	387	0.591731	0.00018031		0.000339408	yes
BRC20120	briggsae	5	444	369	813	0.546125	0.00470451		0.00752722	yes
BRC20234	briggsae	5	326	300	626	0.520767	0.158849		0.175281	no
BRC20242	briggsae	4	181	113	294	0.615646	4.36129e-05		9.30408e-05	yes
BRC20115	briggsae	5	367	279	646	0.568111	0.000304323		0.000541018	yes
BRC20228	briggsae	4	260	176	436	0.59633	3.35455e-05		8.09519e-05	yes
BRC20324	briggsae	5	377	353	730	0.516438	0.197318		0.203683	no
BRC20246	briggsae	4	211	161	372	0.567204	0.00548498		0.00797815	yes
BRC20244	briggsae	5	397	295	692	0.573699	6.00684e-05		0.000120137	yes
BRC20255	briggsae	4	238	150	388	0.613402	4.61132e-06		1.34147e-05	yes
BRC20093	briggsae	5	383	264	647	0.591963	1.64789e-06		5.85915e-06	yes
BRC20102	briggsae	4	119	85	204	0.583333	0.0103176		0.0140284	yes
BRC20345	briggsae	5	453	321	774	0.585271	1.18187e-06		4.72748e-06	yes
BRC20299	briggsae	5	456	388	844	0.540284	0.0105213		0.0140284	yes
BRC20105	briggsae	5	423	279	702	0.602564	3.05613e-08		1.95592e-07	yes
AF16	briggsae	11	1310	910	2220	0.59009	1.02392e-17		1.63827e-16	yes
