## SupplementaryMaterials for "Widespread sex ratio polymorphism in *Caenorhabditis* nematodes": tableS2.interstrain_cross.xlsx

### Sheet: Sheet1
Table S2. Sex ratios of inter-stain crosses
species	rplc	paternal_grandma	paternal_grandpa	maternal_stain	female	male	total	proportion_female	p.binomial
nigoni	NN	BRC20235	BRC20079	BRC20235	203	207	410	0.495	0.0197
nigoni	OO	BRC20235	BRC20079	BRC20235	163	133	296	0.551
nigoni	PP	BRC20235	BRC20079	BRC20235	181	140	321	0.564
nigoni	KK	BRC20079	BRC20235	BRC20079	276	247	523	0.528	6.79e-09
nigoni	LL	BRC20079	BRC20235	BRC20079	326	239	565	0.577
nigoni	HH	BRC20079	BRC20235	BRC20079	344	228	572	0.601
latens	E	NIC1201	NIC1207	NIC1200	56	39	95	0.589	0.0001861
latens	D	NIC1201	NIC1207	NIC1200	261	221	482	0.541
latens	F	NIC1201	NIC1207	NIC1200	264	205	469	0.563
latens	A	NIC1207	NIC1201	NIC1200	177	126	303	0.584	3.888e-09
latens	B	NIC1207	NIC1201	NIC1200	356	234	590	0.603
latens	C	NIC1207	NIC1201	NIC1200	16	17	33	0.485
sp33	A	BRC20258	BRC20005	BRC20273	142	95	237	0.599	3.129e-06
sp33	D	BRC20258	BRC20005	BRC20273	75	37	112	0.669
sp33	E	BRC20005	BRC20258	BRC20273	55	35	90	0.611	1.377e-10
sp33	F	BRC20005	BRC20258	BRC20273	193	91	284	0.679
remanei	A	my31	BRC20108	JU2084	223	194	417	0.535	1.676e-05
remanei	B	my31	BRC20108	JU2084	322	248	570	0.565
remanei	GG	my31	BRC20108	JU2084	361	295	656	0.55
remanei	JJ	BRC20108	my31	JU2084	164	86	250	0.656	4.26e-10
remanei	KK	BRC20108	my31	JU2084	209	137	346	0.604
