## SupplementaryMaterials for "Widespread sex ratio polymorphism in *Caenorhabditis* nematodes": tableS3.limited.23species.xlsx

### Sheet: sexratio.limited_pooled.23speci
Table S3. Sex ratios of strains tested in the limited mating experiment. Female and male counts were pooled from all replicates. The data sheet for Figure 2a.
	species	n.replicate	female	male	total	proportion.female	p.gr8	p.adj	bias
AF16	briggsae	8	406	296	702	0.578348	1.87974e-05	8.31085e-05	TRUE
BRC20005	sp. 33	9	713	495	1208	0.590232	1.92457e-10	4.42652e-09	TRUE
BRC20108	remanei	11	539	471	1010	0.533663	0.0174804	0.0268033	TRUE
BRC20235	nigoni	9	965	862	1827	0.528188	0.00849686	0.0139591	TRUE
BRC20243	sinica	10	1033	974	2007	0.514699	0.0977132	0.119232	FALSE
BRC20266	zanzibari	10	1196	1098	2294	0.52136	0.02141	0.0307769	TRUE
BRC20276	sp. 41	8	893	723	1616	0.552599	1.29014e-05	7.878e-05	TRUE
BRC20300	sp. 44	10	992	741	1733	0.572418	8.96186e-10	1.03061e-08	TRUE
EG4788	portoensis	7	526	435	961	0.547347	0.00183567	0.00469115	TRUE
JU1333	doughertyi	10	800	640	1440	0.555556	1.37009e-05	7.878e-05	TRUE
JU1373xBRC0419	tropicalis	10	653	611	1264	0.516614	0.124406	0.143067	FALSE
JU1397	brenneri	6	365	362	727	0.502063	0.470439	0.491822	FALSE
JU1427	castelli	9	327	258	585	0.558974	0.00244469	0.0054915	TRUE
JU1904	wallacei	11	295	295	590	0.5	0.516417	0.516417	FALSE
JU1905	imperialis	10	1423	1277	2700	0.527037	0.00262637	0.0054915	TRUE
JU1968	virilis	9	391	348	739	0.529093	0.0611445	0.0827249	FALSE
N2xBRC1089	elegans	10	526	484	1010	0.520792	0.0984958	0.119232	FALSE
NIC1070	vivipara	8	624	492	1116	0.55914	4.32545e-05	0.000142122	TRUE
NIC1207	latens	10	1946	1731	3677	0.529236	0.000207747	0.000597273	TRUE
NIC564	waitukubuli	7	497	419	916	0.542576	0.0054573	0.00965522	TRUE
NIC759	sp45	9	564	434	998	0.56513	2.16805e-05	8.31085e-05	TRUE
QG702	panamensis	9	1127	1084	2211	0.509724	0.185873	0.203576	FALSE
QG704	becei	19	2124	1950	4074	0.521355	0.0033564	0.0064331	TRUE
