## SupplementaryMaterials for "Widespread sex ratio polymorphism in *Caenorhabditis* nematodes": tableS4.ttest.unlimited2limited..xlsx

### Sheet: ttest.unlimited2limited.23speci
Table S4. Results of t-tests between unlimited mating and limited mating for 23 retested strains
	species	t	df	p.value	p.adj
BRC20235	nigoni	3.07634	10.7848	0.0107698	0.0825685
AF16	briggsae	3.02226	6.2663	0.0221107	0.127137
BRC20266	zanzibari	-0.0213963	12.8637	0.983258	0.983258
BRC20243	sinica	0.40961	4.01734	0.702992	0.951107
BRC20276	sp. 41	-1.94044	10.7597	0.0789715	0.259478
NIC1207	latens	0.580409	5.56309	0.584362	0.896022
BRC20108	remanei	1.99568	4.8964	0.10371	0.271145
BRC20005	sp. 33	-3.24253	10.3993	0.00840545	0.0825685
JU1904	wallacei	0.061926	11.3947	0.951695	0.983258
JU1373xBRC0419	tropicalis	0.0889051	17.7133	0.930155	0.983258
JU1397	brenneri	0.115898	7.99561	0.910592	0.983258
JU1333	doughertyi	3.12722	4.19113	0.0331013	0.152266
BRC20300	sp. 44	0.251884	12.7511	0.805145	0.983258
N2xBRC1089	elegans	-1.4107	8.99412	0.19197	0.401391
QG704	becei	3.84495	18.9821	0.00109336	0.0251472
QG702	panamensis	-0.62149	5.52831	0.559012	0.896022
JU1905	imperialis	1.76644	10.585	0.1061	0.271145
JU1968	virilis	-0.407297	10.934	0.69165	0.951107
NIC1070	vivipara	1.35972	4.0114	0.245326	0.470207
NIC564	waitukubuli	0.0888326	8.59897	0.931249	0.983258
JU1427	castelli	-0.586135	8.68119	0.572706	0.896022
EG4788	portoensis	2.25612	10.9891	0.0454226	0.17412
NIC759	sp. 45	1.63567	5.98249	0.153171	0.352293
