## SupplementaryMaterials for "Widespread sex ratio polymorphism in *Caenorhabditis* nematodes": tableS5.lme.byday.limited.xlsx

### Sheet: lme.sexratiobyDay.limited
Table S5. Results of linear mixed effect models of sex ratios against time in the limited mating experiment
species	intercept	slope	p.value	aic	p.adj
sp. 41	0.658731	-0.0745413	0.0902079	-15.2779	0.183062
nigoni	0.54434	-0.0114173	0.643868	-24.5108	0.708255
remanei	0.569729	-0.0194701	0.544885	-22.4488	0.678548
becei	0.607751	-0.0951518	0.00236502	-40.0103	0.0120553
briggsae	0.652571	-0.0466793	0.0988942	-22.3888	0.183062
sp. 33	0.885363	-0.184767	2.95711e-05	-33.6362	0.000650564
doughertyi	0.778415	-0.148601	0.00206616	-14.4017	0.0120553
waitukubuli	0.640617	-0.0674452	0.108173	-5.1681	0.183062
elegans	0.559261	-0.0270515	0.149311	-35.6656	0.218989
tropicalis	0.570566	-0.0313363	0.100564	-38.8605	0.183062
brenneri	0.652761	-0.117859	0.058639	-8.76807	0.161257
panamensis	0.610484	-0.0437409	0.101624	-31.0227	0.183062
zanzibari	0.576429	-0.048037	0.143302	-31.4804	0.218989
portoensis	0.611611	-0.0413357	0.362387	-4.77576	0.498282
latens	0.616642	-0.0526991	0.0383615	-33.5888	0.140659
sp. 44	0.574165	-0.00134826	0.968271	-24.8562	0.968271
imperialis	0.724401	-0.14546	0.000787178	-22.2315	0.00865896
vivipara	0.765358	-0.0953306	0.00273985	-22.6018	0.0120553
sp. 45	0.569893	-0.0104703	0.773934	-21.9802	0.810788
sinica	0.491983	0.0185995	0.555176	-14.505	0.678548
virilis	0.506958	0.0172079	0.58939	-24.0412	0.682451
castelli	0.250897	0.29577	0.0486214	-14.5237	0.15281
