## SupplementaryMaterials for "Widespread sex ratio polymorphism in *Caenorhabditis* nematodes": tableS7.sex_ratio_Caenor_limited_daybyday_raw.xlsx

### Sheet: Sheet1
Table S7. Sex ratio count data by day for limited mating experiment from all replicates of strains. These are the data used for Figure 2b.
species	strain	rplc	day	female	male
brenneri	JU1397	A	D0	32	36
brenneri	JU1397	A	D1	8	10
brenneri	JU1397	B	D0	51	38
brenneri	JU1397	B	D1	6	11
brenneri	JU1397	D	D0	54	31
brenneri	JU1397	D	D1	38	47
brenneri	JU1397	E	D0	46	45
brenneri	JU1397	E	D1	25	34
brenneri	JU1397	F	D0	99	103
briggsae	AF16	M	D0	28	13
briggsae	AF16	M	D1	12	10
briggsae	AF16	M	D2	12	29
briggsae	AF16	O	D0	12	10
briggsae	AF16	O	D1	13	9
briggsae	AF16	O	D2	8	8
briggsae	AF16	U	D0	33	14
briggsae	AF16	U	D1	6	7
briggsae	AF16	V	D0	25	12
briggsae	AF16	V	D1	12	11
briggsae	AF16	V	D2	10	11
briggsae	AF16	W	D0	58	26
briggsae	AF16	W	D1	27	18
briggsae	AF16	W	D2	6	10
briggsae	AF16	Y	D0	20	16
briggsae	AF16	Y	D1	7	7
briggsae	AF16	Y	D2	9	3
briggsae	AF16	EE	D0	14	12
briggsae	AF16	EE	D1	30	28
briggsae	AF16	EE	D2	9	5
briggsae	AF16	a	D0	12	10
briggsae	AF16	a	D1	19	15
briggsae	AF16	a	D2	16	9
castelli	JU1427	D	D0	43	21
castelli	JU1427	E	D0	63	46
castelli	JU1427	F	D0	29	23
castelli	JU1427	G	D0	64	59
castelli	JU1427	H	D0	43	40
castelli	JU1427	H	D1	8	2
castelli	JU1427	J	D0	13	12
castelli	JU1427	K	D0	19	24
castelli	JU1427	K	D1	10	3
castelli	JU1427	M	D0	12	8
castelli	JU1427	N	D0	21	20
doughertyi	JU1333	II	D0	54	30
doughertyi	JU1333	II	D1	37	57
doughertyi	JU1333	II	D2	14	21
doughertyi	JU1333	JJ	D0	56	12
doughertyi	JU1333	JJ	D1	9	19
doughertyi	JU1333	KK	D0	23	5
doughertyi	JU1333	KK	D1	23	23
doughertyi	JU1333	KK	D2	6	13
doughertyi	JU1333	LL	D0	69	21
doughertyi	JU1333	LL	D1	27	47
doughertyi	JU1333	LL	D2	16	21
doughertyi	JU1333	MM	D0	7	8
doughertyi	JU1333	NN	D0	8	5
doughertyi	JU1333	AA	D0	62	47
doughertyi	JU1333	FF	D0	108	72
doughertyi	JU1333	GG	D0	93	66
doughertyi	JU1333	GG	D1	32	34
doughertyi	JU1333	HH	D0	91	72
doughertyi	JU1333	HH	D1	48	44
elegans	N2	A	D0	15	19
elegans	N2	A	D1	8	9
elegans	N2	C	D0	24	22
elegans	N2	C	D1	32	31
elegans	N2	C	D2	30	24
elegans	N2	C	D3	15	30
elegans	N2	F	D0	5	6
elegans	N2	F	D1	11	15
elegans	N2	F	D2	13	9
elegans	N2	F	D3	16	19
elegans	N2	H	D0	15	15
elegans	N2	O	D0	17	11
elegans	N2	O	D1	49	32
elegans	N2	CC	D0	10	4
elegans	N2	CC	D1	12	15
elegans	N2	CC	D2	10	10
elegans	N2	EE	D0	10	11
elegans	N2	EE	D1	27	23
elegans	N2	EE	D2	65	50
elegans	N2	II	D0	14	14
elegans	N2	II	D1	23	23
elegans	N2	II	D2	39	39
elegans	N2	JJ	D0	18	10
elegans	N2	JJ	D1	12	12
elegans	N2	JJ	D2	13	16
elegans	N2	GG	D1	4	9
imperialis	JU1905	D	D0	127	80
imperialis	JU1905	E	D0	152	134
imperialis	JU1905	E	D1	51	43
imperialis	JU1905	F	D0	137	140
imperialis	JU1905	F	D1	54	62
imperialis	JU1905	G	D0	187	114
imperialis	JU1905	G	D1	122	160
imperialis	JU1905	G	D2	26	49
imperialis	JU1905	H	D0	51	61
imperialis	JU1905	H	D1	44	77
imperialis	JU1905	H	D2	2	13
imperialis	JU1905	J	D0	63	35
imperialis	JU1905	J	D1	26	27
imperialis	JU1905	K	D0	44	41
imperialis	JU1905	L	D0	92	41
imperialis	JU1905	L	D1	13	29
imperialis	JU1905	M	D0	115	84
imperialis	JU1905	N	D0	106	77
imperialis	JU1905	N	D1	9	7
latens	NIC1207	A	D0	146	89
latens	NIC1207	A	D1	57	91
latens	NIC1207	C	D0	125	55
latens	NIC1207	C	D1	52	59
latens	NIC1207	C	D2	12	6
latens	NIC1207	D	D0	129	117
latens	NIC1207	D	D1	59	75
latens	NIC1207	E	D0	167	100
latens	NIC1207	E	D1	108	147
latens	NIC1207	E	D2	23	26
latens	NIC1207	F	D0	106	102
latens	NIC1207	F	D1	19	17
latens	NIC1207	G	D0	121	45
latens	NIC1207	G	D1	83	92
latens	NIC1207	G	D2	14	21
latens	NIC1207	H	D0	47	31
latens	NIC1207	H	D1	14	24
latens	NIC1207	I	D0	128	120
latens	NIC1207	I	D1	67	61
latens	NIC1207	I	D2	18	16
latens	NIC1207	J	D0	77	78
latens	NIC1207	J	D1	60	49
latens	NIC1207	K	D0	116	100
latens	NIC1207	K	D1	143	134
latens	NIC1207	K	D2	48	60
nigoni	BRC20235	A	D0	119	89
nigoni	BRC20235	A	D1	54	57
nigoni	BRC20235	A	D2	23	21
nigoni	BRC20235	B	D0	79	66
nigoni	BRC20235	Aa	D0	31	30
nigoni	BRC20235	Aa	D1	16	12
nigoni	BRC20235	Bb	D0	68	94
nigoni	BRC20235	I	D0	85	46
nigoni	BRC20235	I	D1	16	12
nigoni	BRC20235	H	D0	102	115
nigoni	BRC20235	J	D0	67	67
nigoni	BRC20235	K	D0	88	71
nigoni	BRC20235	K	D1	34	33
nigoni	BRC20235	II	D0	99	69
nigoni	BRC20235	II	D1	72	75
portoensis	EG4788	A	D0	5	8
portoensis	EG4788	A	D1	16	12
portoensis	EG4788	A	D2	3	7
portoensis	EG4788	B	D0	52	53
portoensis	EG4788	B	D1	45	46
portoensis	EG4788	B	D2	15	4
portoensis	EG4788	C	D0	41	25
portoensis	EG4788	C	D1	17	25
portoensis	EG4788	D	D0	51	16
portoensis	EG4788	D	D1	48	46
portoensis	EG4788	D	D2	6	7
portoensis	EG4788	E	D0	19	12
portoensis	EG4788	H	D0	41	26
portoensis	EG4788	H	D1	54	48
portoensis	EG4788	I	D0	51	35
portoensis	EG4788	I	D1	54	57
remanei	BRC20108	AA	D0	20	15
remanei	BRC20108	AA	D1	13	18
remanei	BRC20108	AA	D2	11	13
remanei	BRC20108	BB	D0	17	14
remanei	BRC20108	BB	D1	25	23
remanei	BRC20108	BB	D2	11	10
remanei	BRC20108	DD	D0	15	5
remanei	BRC20108	DD	D1	9	9
remanei	BRC20108	DD	D2	7	5
remanei	BRC20108	JJ	D0	50	26
remanei	BRC20108	JJ	D1	15	16
remanei	BRC20108	KK	D0	17	18
remanei	BRC20108	KK	D1	8	8
remanei	BRC20108	LL	D0	26	23
remanei	BRC20108	LL	D1	8	4
remanei	BRC20108	NN	D0	14	17
remanei	BRC20108	NN	D1	18	18
remanei	BRC20108	OO	D0	47	31
remanei	BRC20108	OO	D1	12	27
remanei	BRC20108	PP	D0	37	37
remanei	BRC20108	PP	D1	15	15
remanei	BRC20108	QQ	D0	58	50
remanei	BRC20108	QQ	D1	32	37
remanei	BRC20108	RR	D0	16	6
remanei	BRC20108	RR	D1	5	9
remanei	BRC20108	RR	D2	15	4
sinica	BRC20243	I	D0	100	65
sinica	BRC20243	I	D1	59	87
sinica	BRC20243	I	D2	26	29
sinica	BRC20243	I	D3	16	4
sinica	BRC20243	II	D0	33	42
sinica	BRC20243	II	D1	96	73
sinica	BRC20243	H	D0	22	40
sinica	BRC20243	H	D1	43	70
sinica	BRC20243	H	D2	11	11
sinica	BRC20243	F	D0	29	19
sinica	BRC20243	F	D1	69	59
sinica	BRC20243	F	D2	12	7
sinica	BRC20243	E	D0	7	9
sinica	BRC20243	E	D1	7	3
sinica	BRC20243	L	D0	65	47
sinica	BRC20243	L	D1	59	45
sinica	BRC20243	L	D2	5	8
sinica	BRC20243	M	D0	49	57
sinica	BRC20243	M	D1	9	2
sinica	BRC20243	P	D0	46	43
sinica	BRC20243	P	D1	40	22
sinica	BRC20243	Q	D0	63	50
sinica	BRC20243	Q	D1	44	60
sinica	BRC20243	R	D0	57	54
sinica	BRC20243	R	D1	54	45
sinica	BRC20243	R	D2	6	18
zanzibari	BRC20266	A	D0	94	67
zanzibari	BRC20266	A	D1	34	32
zanzibari	BRC20266	B	D0	104	96
zanzibari	BRC20266	B	D1	4	8
zanzibari	BRC20266	C	D0	93	71
zanzibari	BRC20266	D	D0	82	76
zanzibari	BRC20266	D	D1	41	47
zanzibari	BRC20266	E	D0	44	42
zanzibari	BRC20266	E	D1	16	23
zanzibari	BRC20266	F	D0	129	113
zanzibari	BRC20266	F	D1	14	18
zanzibari	BRC20266	G	D0	45	39
zanzibari	BRC20266	H	D0	104	113
zanzibari	BRC20266	H	D1	105	96
zanzibari	BRC20266	I	D0	104	94
zanzibari	BRC20266	I	D1	74	60
zanzibari	BRC20266	J	D0	84	81
zanzibari	BRC20266	J	D1	20	13
panamensis	QG702	EE	D0	124	94
panamensis	QG702	EE	D1	81	99
panamensis	QG702	FF	D0	47	30
panamensis	QG702	FF	D1	56	68
panamensis	QG702	G	D0	108	102
panamensis	QG702	G	D1	40	40
panamensis	QG702	A	D0	21	9
panamensis	QG702	A	D1	58	45
panamensis	QG702	B	D0	56	53
panamensis	QG702	B	D1	122	119
panamensis	QG702	B	D2	9	5
panamensis	QG702	C	D0	11	6
panamensis	QG702	C	D1	60	58
panamensis	QG702	D	D0	65	67
panamensis	QG702	D	D1	72	82
panamensis	QG702	E	D0	18	13
panamensis	QG702	E	D1	111	133
panamensis	QG702	E	D2	19	21
panamensis	QG702	F	D0	31	18
panamensis	QG702	F	D1	18	19
becei	QG704	B	D0	67	62
becei	QG704	C	D0	71	68
becei	QG704	D	D0	39	25
becei	QG704	E	D0	44	45
becei	QG704	F	D0	37	27
becei	QG704	G	D0	39	88
becei	QG704	H	D0	11	22
becei	QG704	I	D0	50	89
becei	QG704	J	D0	8	7
becei	QG704	L	D0	174	128
becei	QG704	L	D1	60	69
becei	QG704	M	D0	22	17
becei	QG704	N	D0	134	90
becei	QG704	N	D1	70	97
becei	QG704	O	D0	214	120
becei	QG704	O	D1	117	130
becei	QG704	O	D2	6	7
becei	QG704	P	D0	242	155
becei	QG704	P	D1	164	164
becei	QG704	Q	D0	161	152
becei	QG704	Q	D1	34	40
becei	QG704	R	D0	18	21
becei	QG704	S	D0	47	53
becei	QG704	T	D0	36	31
becei	QG704	K	D0	181	141
becei	QG704	K	D1	62	89
sp33	BRC20005	A	D0	14	5
sp33	BRC20005	A	D1	11	12
sp33	BRC20005	B	D0	45	20
sp33	BRC20005	B	D1	47	58
sp33	BRC20005	C	D0	53	17
sp33	BRC20005	C	D1	48	46
sp33	BRC20005	D	D0	55	30
sp33	BRC20005	D	D1	43	47
sp33	BRC20005	F	D0	47	23
sp33	BRC20005	F	D1	6	8
sp33	BRC20005	G	D0	56	31
sp33	BRC20005	G	D1	41	28
sp33	BRC20005	H	D0	45	24
sp33	BRC20005	H	D1	40	25
sp33	BRC20005	I	D0	30	7
sp33	BRC20005	I	D1	37	43
sp33	BRC20005	I	D2	5	9
sp33	BRC20005	J	D0	36	14
sp33	BRC20005	J	D1	42	31
waitukubuli	NIC564	A	D0	29	22
waitukubuli	NIC564	B	D0	102	104
waitukubuli	NIC564	B	D1	22	26
waitukubuli	NIC564	C	D0	45	46
waitukubuli	NIC564	D	D0	28	8
waitukubuli	NIC564	D	D1	10	5
waitukubuli	NIC564	E	D0	106	52
waitukubuli	NIC564	G	D0	73	54
waitukubuli	NIC564	G	D1	24	36
waitukubuli	NIC564	G	D2	11	14
waitukubuli	NIC564	H	D0	44	51
sp41	BRC20276	A.be	D0	48	31
sp41	BRC20276	B.be	D0	138	101
sp41	BRC20276	B.be	D1	71	77
sp41	BRC20276	C.be	D0	104	81
sp41	BRC20276	C.be	D1	6	9
sp41	BRC20276	D.be	D0	81	59
sp41	BRC20276	D.be	D1	16	27
sp41	BRC20276	E.be	D0	41	26
sp41	BRC20276	E.be	D1	45	22
sp41	BRC20276	G.be	D0	66	56
sp41	BRC20276	G.be	D1	44	57
sp41	BRC20276	I.be	D0	47	22
sp41	BRC20276	I.be	D1	27	16
sp41	BRC20276	J.be	D0	75	71
sp41	BRC20276	J.be	D1	79	59
vivipara	NIC1070	A	D0	26	3
vivipara	NIC1070	A	D1	21	22
vivipara	NIC1070	A	D2	12	13
vivipara	NIC1070	B	D0	27	17
vivipara	NIC1070	B	D1	39	37
vivipara	NIC1070	B	D2	15	14
vivipara	NIC1070	F	D0	9	3
vivipara	NIC1070	F	D1	37	41
vivipara	NIC1070	F	D2	24	28
vivipara	NIC1070	G	D0	39	13
vivipara	NIC1070	G	D1	20	22
vivipara	NIC1070	K	D0	7	4
vivipara	NIC1070	K	D1	46	37
vivipara	NIC1070	K	D2	16	24
vivipara	NIC1070	L	D0	8	9
vivipara	NIC1070	L	D1	69	48
vivipara	NIC1070	L	D2	26	14
vivipara	NIC1070	M	D0	11	7
vivipara	NIC1070	M	D1	62	47
vivipara	NIC1070	M	D2	13	14
vivipara	NIC1070	N	D0	10	2
vivipara	NIC1070	N	D1	53	47
vivipara	NIC1070	N	D2	34	26
sp44	BRC20300	B	D0	55	58
sp44	BRC20300	B	D1	25	14
sp44	BRC20300	C	D0	122	91
sp44	BRC20300	D	D0	121	78
sp44	BRC20300	E	D0	60	57
sp44	BRC20300	E	D1	9	6
sp44	BRC20300	G	D0	58	41
sp44	BRC20300	I	D0	49	26
sp44	BRC20300	K	D0	153	116
sp44	BRC20300	K	D1	14	11
sp44	BRC20300	L	D0	101	66
sp44	BRC20300	L	D1	48	51
sp44	BRC20300	N	D0	110	81
sp44	BRC20300	S	D0	52	41
sp45	NIC759	A	D0	17	14
sp45	NIC759	E	D0	25	25
sp45	NIC759	F	D0	32	31
sp45	NIC759	F	D1	19	14
sp45	NIC759	G	D0	47	29
sp45	NIC759	G	D1	16	13
sp45	NIC759	H	D0	34	28
sp45	NIC759	H	D1	22	18
sp45	NIC759	I	D0	73	44
sp45	NIC759	I	D1	39	28
sp45	NIC759	J	D0	13	11
sp45	NIC759	K	D0	55	37
sp45	NIC759	K	D1	18	29
sp45	NIC759	L	D0	125	103
sp45	NIC759	L	D1	28	15
tropicalis	JU1373	A	D0	19	21
tropicalis	JU1373	A	D1	47	29
tropicalis	JU1373	B	D0	19	12
tropicalis	JU1373	B	D1	41	35
tropicalis	JU1373	B	D2	6	10
tropicalis	JU1373	D	D0	7	6
tropicalis	JU1373	D	D1	37	38
tropicalis	JU1373	E	D0	27	33
tropicalis	JU1373	E	D1	73	52
tropicalis	JU1373	E	D2	11	18
tropicalis	JU1373	E	D3	7	6
tropicalis	JU1373	G	D0	11	21
tropicalis	JU1373	G	D1	40	36
tropicalis	JU1373	G	D2	7	6
tropicalis	JU1373	G	D3	4	7
tropicalis	JU1373	H	D0	5	7
tropicalis	JU1373	H	D1	33	38
tropicalis	JU1373	H	D2	10	15
tropicalis	JU1373	L	D0	12	12
tropicalis	JU1373	L	D1	25	16
tropicalis	JU1373	L	D2	28	28
tropicalis	JU1373	I	D0	9	4
tropicalis	JU1373	I	D1	12	9
tropicalis	JU1373	I	D2	18	32
tropicalis	JU1373	J	D1	32	18
tropicalis	JU1373	J	D2	31	26
tropicalis	JU1373	K	D0	9	7
tropicalis	JU1373	K	D1	30	23
tropicalis	JU1373	K	D2	25	33
virilis	JU1968	A	D0	21	20
virilis	JU1968	A	D1	16	13
virilis	JU1968	B	D0	13	9
virilis	JU1968	B	D1	18	11
virilis	JU1968	C	D0	26	21
virilis	JU1968	C	D1	19	22
virilis	JU1968	D	D1	37	20
virilis	JU1968	E	D0	23	30
virilis	JU1968	E	D1	13	6
virilis	JU1968	F	D0	20	20
virilis	JU1968	F	D1	9	15
virilis	JU1968	G	D0	35	34
virilis	JU1968	G	D1	24	17
virilis	JU1968	H	D0	13	12
virilis	JU1968	H	D1	42	33
virilis	JU1968	H	D2	5	5
virilis	JU1968	I	D0	15	14
virilis	JU1968	I	D1	33	33
wallacei	JU1904	AA	D0	36	29
wallacei	JU1904	CC	D0	17	25
wallacei	JU1904	DD	D0	46	41
wallacei	JU1904	EE	D0	17	28
wallacei	JU1904	FF	D0	28	25
wallacei	JU1904	GG	D0	29	15
wallacei	JU1904	HH	D0	27	15
wallacei	JU1904	II	D0	15	17
wallacei	JU1904	JJ	D0	30	35
wallacei	JU1904	KK	D0	40	53
